# A novel yeast hybrid modeling framework integrating Boolean and enzyme-constrained networks enables exploration of the interplay between signaling and metabolism

**DOI:** 10.1101/2020.09.11.290817

**Authors:** Linnea Österberg, Iván Domenzain, Julia Münch, Jens Nielsen, Stefan Hohmann, Marija Cvijovic

## Abstract

The interplay between nutrient-induced signaling and metabolism plays an important role in maintaining homeostasis and its malfunction has been implicated in many different human diseases such as obesity, type 2 diabetes, cancer and neurological disorders. Therefore, unravelling the role of nutrients as signaling molecules and metabolites as well as their interconnectivity may provide a deeper understanding of how these conditions occur. Both signalling and metabolism have been extensively studied using various systems biology approaches. However, they are mainly studied individually and in addition current models lack both the complexity of the dynamics and the effects of the crosstalk in the signaling system. To gain a better understanding of the interconnectivity between nutrient signaling and metabolism, we developed a hybrid model, combining Boolean model, describing the signalling layer and the enzyme constraint model accounting for metabolism using a regulatory network as a link. The model was capable of reproducing the regulatory effects that are associated with the Crabtree effect and glucose repression. We show that using this methodology one can investigat intrinsically different systems, such as signaling and metabolism, in the same model and gain insight into how the interplay between them can have non-trivial effects by showing a connection between Snf1 signaling and chronological lifespan by the regulation of NDE and NDI usage in respiring conditions. In addition, the model showed that during fermentation, enzyme utilization is the more important factor governing the protein allocation, while in low glucose conditions robustness and control is prioritized.

**Author summary:** Elucidating the complex relationship between nutrient-induced signaling and metabolism represents a key in understanding the onset of many different human diseases like obesity, type 3 diabetes, cancer and many neurological disorders. In this work we proposed a hybrid modeling approach, combining Boolean representation of singaling pathways, like Snf11, TORC1 and PKA with the enzyme constrained model of metabolism linking them via the regulatory network. This allowed us to improve individual model predictions and elucidate how single components in the dynamic signaling layer affect the steady-state metabolism. The model has been tested under respiration and fermentation, reveling novel connections and further reproducing the regulatory effects that are associated with the Crabtree effect and glucose repression. Finally, we show a connection between Snf1 signaling and chronological lifespan by the regulation of NDE and NDI usage in respiring conditions.
