## Supplementary material for "A novel yeast hybrid modeling framework integrating Boolean and enzyme-constrained networks enables exploration of the interplay between signaling and metabolism": Data file 3

### Sheet: Respiration
rxnIDs	subSystems	ECCs_ecModel	ECCs_hybridModel
HXKNo1	Glycolysis	1	0
PDHNo1	Other	0.430768	0.354435
COX1No1	Oxidative Phosphorylation	0.412723	0.433404
COX1No5	Oxidative Phosphorylation	0.412723	0.433404
RIP1No1	Oxidative Phosphorylation	0.412723	0.433404
ATP1No1	Oxidative Phosphorylation	0.282058	0.365438
NDI1No1	Oxidative Phosphorylation	0.218684	0
CITNo1	TCA	0.188979	0.186383
SDHNo1	TCA	0.185408	0.197095
SDHNo2	TCA	0.185408	0.197095
CDCNo1	Glycolysis	0.0748838	0.0715402
PFKNo1	Glycolysis	0.0428436	0
PFKNo2	Glycolysis	0.0428436	0.050029
IDHNo1	TCA	0.0112016	0.0119077
IDPHNo1	TCA	0.0112016	0.0119077
KGD1No1	TCA	0.0109858	0.0117011
LSC2No1	TCA	0.0109858	0.0117011
ZWFNo1	pentose phosphate	0.00870333	0
PGLNo1	pentose phosphate	0.00870333	0
GNDNo1	pentose phosphate	0.00855404	0
ACSNo2	Other	0.00469605	0.0175026
ALD6No1	Anaerobic excretion	0.00469605	0
PDCNo2	Anaerobic excretion	0.00469605	0.0110723
PYCNo1	TCA	0.00289832	0
ALD2No1	Phenylalanine, tyrosine, and tryptophan biosynthesis (aromatic amino acids)	0	0.00698041
ALD2No2	Phenylalanine, tyrosine, and tryptophan biosynthesis (aromatic amino acids)	0	0.00698041
ALD2No3	Phenylalanine, tyrosine, and tryptophan biosynthesis (aromatic amino acids)	0	0.00698041
ALD2No4	Phenylalanine, tyrosine, and tryptophan biosynthesis (aromatic amino acids)	0	0.00698041
DARNo1	Anaerobic excretion	0	0.00457069
FBPNo1	Glycolysis	0	0.00718235
GPPNo1	Anaerobic excretion	0	0.00457069
NDE2No1	Oxidative Phosphorylation	0	0.157979
PCKNo1	Other	0	0.00718236
PYCNo2	TCA	0	0.00457114

### Sheet: Fermentation
rxnIDs	subSystems	ECCs	ECCs_reg
HXKNo3	Glycolysis	1	0
CDCNo1	Glycolysis	0.652765	0.652042
PFKNo1	Glycolysis	0.487351	0.481672
PFKNo2	Glycolysis	0.487351	0.481672
CITNo1	TCA	0.296159	0.151549
IDHNo1	TCA	0.296159	0.151549
IDPHNo1	TCA	0.296159	0.151549
PDCNo2	Anaerobic excretion	0.28321	0.246257
GLDNo1	Glycolysis	0.276281	0.238344
GLD_REVNo1	Glycolysis	0.276281	0.238344
SDHNo1	TCA	0.270526	0
SDHNo2	TCA	0.270526	0.133598
KGD1No1	TCA	0.270526	0.133598
LSC2No1	TCA	0.270526	0.133598
ALD6No1	Anaerobic excretion	0.157283	0
FBANo1	Glycolysis	0.142549	0.140229
FBA_REVNo1	Glycolysis	0.142549	0.140229
PYCNo2	TCA	0.123346	0.1136
PDHNo1	Other	0.0560678	0
ENO_REVNo4	Glycolysis	0.0537093	0.0429198
ENONo4	Glycolysis	0.0537093	0.0429198
ACSNo2	Other	0.0353865	0.0325155
PGLNo2	pentose phosphate	0.033993	0.0304065
ZWFNo1	pentose phosphate	0.033993	0.0328497
GNDNo2	pentose phosphate	0.0331483	0.029676
PGKNo1	Glycolysis	0.0225972	0.025614
PGK_REVNo1	Glycolysis	0.0225972	0.025614
RPINo1	pentose phosphate	0.0157417	0.0152702
RPI_REVNo1	pentose phosphate	0.0157417	0.0152702
GPMNo1	Glycolysis	0.013139	0.016394
GPM_REVNo1	Glycolysis	0.013139	0.016394
PGINo1	Glycolysis	0.0122546	0.0152593
PGI_REVNo1	Glycolysis	0.0122546	0.0152593
ADH1No2	Anaerobic excretion	0.00867915	0.00873826
ADH1_REVNo2	Anaerobic excretion	0.00867915	0.00873826
TKLaNo2	pentose phosphate	0.00611967	0.00615191
TKLa_REVNo2	pentose phosphate	0.00611967	0.00615191
TKLbNo2	pentose phosphate	0.00611967	0.00615191
TKLb_REVNo2	pentose phosphate	0.00611967	0.00615191
ACONo1	TCA	0.00599157	0.00731744
ACO_REVNo1	TCA	0.00599157	0.00731744
TAL1No1	pentose phosphate	0.00389874	0.00570952
TAL1_REVNo1	pentose phosphate	0.00389874	0.00570952
MDH1No1	TCA	0.00168341	0
MDH1_REVNo1	TCA	0.00168341	0
ADK1_1No1	Salvage pathways	0.00134425	0.00124952
ADK1_1_REVNo1	Salvage pathways	0.00134425	0.00124952
RPENo1	pentose phosphate	0.00130893	0.00131582
RPE_REVNo1	pentose phosphate	0.00130893	0.00131582
FUM1No1	TCA	0.000458457	0
FUM1_REVNo1	TCA	0.000458457	0
TPINo1	Glycolysis	0.000431771	0.00432368
TPI_REVNo1	Glycolysis	0.000431771	0.00432368
ALD2No1	Phenylalanine, tyrosine, and tryptophan biosynthesis (aromatic amino acids)	0	0.00188961
ALD2No3	Phenylalanine, tyrosine, and tryptophan biosynthesis (aromatic amino acids)	0	0.00105603
COX1No5	Oxidative Phosphorylation	0	0.00391965
DARNo1	Anaerobic excretion	0	0.00168698
ENONo2	Glycolysis	0	0.00391965
ENONo3	Glycolysis	0	0.00391965
ENONo5	Glycolysis	0	2.17002e-06
ENO_REVNo2	Glycolysis	0	0.00391965
ENO_REVNo3	Glycolysis	0	0.00391965
ENO_REVNo5	Glycolysis	0	2.17002e-06
GAL7bNo1	Galactose metabolism	0	0.00391965
GAL7b_REVNo1	Galactose metabolism	0	0.00391965
GLDNo2	Glycolysis	0	2.32337e-06
GLDNo3	Glycolysis	0	7.03076e-05
GLD_REVNo2	Glycolysis	0	2.32337e-06
GLD_REVNo3	Glycolysis	0	7.03076e-05
GNDNo1	pentose phosphate	0	8.55467e-06
GPPNo2	Anaerobic excretion	0	0.00168835
HXKNo1	Glycolysis	0	0.00391965
HXKNo2	Glycolysis	0	5.13037e-05
HXKNo4	Glycolysis	0	0.00196921
PDCNo1	Anaerobic excretion	0	1.87321e-05
PDCNo3	Anaerobic excretion	0	9.19088e-05
PGLNo1	pentose phosphate	0	5.525e-05
